# Genetic diversity within diagnostic sputum samples is mirrored in the culture of *Mycobacterium tuberculosis*

**DOI:** 10.1101/2024.01.30.577772

**Authors:** Carla Mariner-Llicer, Galo A. Goig, Manuela Torres-Puente, Sergo Vashakidze, Luis M. Villamayor, Belén Saavedra-Cervera, Edson Mambuque, Iza Khurtsilava, Zaza Avaliani, Alex Rosenthal, Andrei Gabrielian, Marika Shurgaia, Natalia Shubladze, Alberto L. García-Basteiro, Mariana G. López, Iñaki Comas

## Abstract

Culturing *Mycobacterium tuberculosis* (MTB) from tuberculosis cases is the basis for many research and clinical applications. Paradoxically, it is assumed to impose a diversity bottleneck, which, if true, would entail unexplored consequences. The alternative, culture-free sequencing from diagnostic samples, is a promising but challenging approach both to obtain and analyse the MTB genome from the complex sample. This study obtains high-quality genomes of sputum-culture pairs from two different settings after developing a workflow for sequencing from sputum and a tailored bioinformatics pipeline. Our approach reveals that 88% of variants called in culture-free sequencing analysis are false positives due to supplementary alignments, mostly in enriched-sputa samples. Overall, contrary to the bottleneck dogma, we identify a 97% variant agreement within sputum-culture pairs, with a high correlation also in the variants’ frequency (0.98). Our findings extrapolate to all publicly available data, thus demonstrating that in most cases culture accurately mirrors clinical samples.
