## Supplementary Table S1 for "Genetic diversity within diagnostic sputum samples is mirrored in the culture of *Mycobacterium tuberculosis*"

### Sheet: Full 1
alias	id	secondaryId	Project Accession	Sample Type	WGS workflow	Pair	Lineage	Sublineage	Xpert_TB_quantification	XPERT_Rif-R	Smear	%TB_Direct	%TB_Capture	Mean_Depth_BamFilt	Median_Depth_BamFilt	Coverage_BamFilt	Sample	Mean_Depth_BamDefault	Median_Depth_BamDefault	Coverage_BamDefault
GEC01	ERS16232705	SAMEA114245789	PRJEB64897	Culture	Direct	GE01	lineage4	lineage4.3.3	NA	NA	NA	99.96	NA	123.604	127	0.972238	GEC01	123.826	127	0.972338
GEC02	ERS16232706	SAMEA114245790	PRJEB64897	Culture	Direct	GE02	lineage4	lineage4.2.1	NA	NA	NA	99.96	NA	104.626	105	0.975558	GEC02	104.776	106	0.975625
GEC03	ERS16232707	SAMEA114245791	PRJEB64897	Culture	Direct	GE03	lineage2	lineage2.2.5	NA	NA	NA	99.95	NA	119.154	121	0.97064	GEC03	119.359	122	0.970743
GEC04	ERS16232708	SAMEA114245792	PRJEB64897	Culture	Direct	GE04	lineage2	lineage2.2.9	NA	NA	NA	99.95	NA	110.943	114	0.969273	GEC04	111.111	114	0.969391
GEC07	ERS16232709	SAMEA114245793	PRJEB64897	Culture	Direct	GE07	lineage4	lineage4.2.1	NA	NA	NA	99.96	NA	122.242	124	0.97739	GEC07	122.416	124	0.977512
GEC09	ERS16232710	SAMEA114245794	PRJEB64897	Culture	Direct	GE09	lineage2	lineage2.2.10	NA	NA	NA	99.95	NA	137.309	141	0.971553	GEC09	137.421	141	0.971573
GEC14	ERS16232711	SAMEA114245795	PRJEB64897	Culture	Direct	GE14	lineage4	lineage4.10	NA	NA	NA	99.94	NA	123.797	125	0.975759	GEC14	123.979	125	0.975855
GEC16m	ERS16232712	SAMEA114245796	PRJEB64897	Culture	Direct	GE16	lineage4	lineage4.3.3	NA	NA	NA	99.97	NA	51.3915	49	0.969644	GEC16m	51.5538	49	0.969823
GEC17	ERS16232713	SAMEA114245797	PRJEB64897	Culture	Direct	GE17	lineage2	lineage2.2.10	NA	NA	NA	99.95	NA	102.844	103	0.969819	GEC17	102.997	103	0.969917
GEC19	ERS16232714	SAMEA114245798	PRJEB64897	Culture	Direct	GE19	lineage4	lineage4.10	NA	NA	NA	99.96	NA	90.074	92	0.969945	GEC19	90.1882	92	0.970047
GEC21	ERS16232715	SAMEA114245799	PRJEB64897	Culture	Direct	GE21	lineage2	lineage2.2.10	NA	NA	NA	99.95	NA	120.254	121	0.971715	GEC21	120.37	121	0.971764
GEC25	ERS16232716	SAMEA114245800	PRJEB64897	Culture	Direct	GE25	lineage4	lineage4.10	NA	NA	NA	99.95	NA	115.233	119	0.973786	GEC25	115.346	119	0.973858
GEC27	ERS16232717	SAMEA114245801	PRJEB64897	Culture	Direct	GE27	lineage4	lineage4.1.2.1	NA	NA	NA	99.95	NA	124.749	127	0.973135	GEC27	124.995	127	0.973259
GEC29	ERS16232718	SAMEA114245802	PRJEB64897	Culture	Direct	GE29	lineage4	lineage4	NA	NA	NA	99.96	NA	125.594	122	0.977859	GEC29	125.767	122	0.97792
GEC32	ERS16232719	SAMEA114245803	PRJEB64897	Culture	Direct	GE32	lineage2	lineage2.2.2	NA	NA	NA	99.95	NA	111.816	113	0.968991	GEC32	111.998	113	0.969102
GEC34	ERS16232720	SAMEA114245804	PRJEB64897	Culture	Direct	GE34	lineage2	lineage2.2.10	NA	NA	NA	99.96	NA	124.094	129	0.969686	GEC34	124.269	129	0.969761
GEC39	ERS16232721	SAMEA114245805	PRJEB64897	Culture	Direct	GE39	lineage4	lineage4.1.1	NA	NA	NA	99.94	NA	105.314	106	0.977608	GEC39	105.49	106	0.977687
GEC44	ERS16232722	SAMEA114245806	PRJEB64897	Culture	Direct	GE44	lineage4	lineage4.2.1	NA	NA	NA	99.94	NA	343.721	347	0.983029	GEC44	344.289	347	0.983073
GEC45	ERS16232723	SAMEA114245807	PRJEB64897	Culture	Direct	GE45	lineage2	lineage2.2.10	NA	NA	NA	99.94	NA	123.69	120	0.97306	GEC45	123.874	120	0.973145
GES01capm	ERS16232724	SAMEA114245808	PRJEB64897	Sputum	Enriched	GE01	lineage4	lineage4.3.3	NA	NA	NA	10.56	93.94	57.7504	52	0.936263	GES01capm	58.2107	52	0.93644
GES02capmm	ERS16232725	SAMEA114245809	PRJEB64897	Sputum	Enriched	GE02	lineage4	lineage4.2.1	NA	RIF Resistance NOT DETECTED	NA	15.02	99.06	31.6508	30	0.891293	GES02capmm	32.0522	30	0.891778
GES03m	ERS16232726	SAMEA114245810	PRJEB64897	Sputum	Direct	GE03	lineage2	lineage2.2.5	NA	NA	NA	75.74	NA	66.827	66	0.97304	GES03m	66.942	66	0.97306
GES04m	ERS16232727	SAMEA114245811	PRJEB64897	Sputum	Direct	GE04	lineage2	lineage2.2.9	NA	NA	NA	23.07	NA	34.7521	35	0.964179	GES04m	34.7994	35	0.964287
GES07m	ERS16232728	SAMEA114245812	PRJEB64897	Sputum	Direct	GE07	lineage4	lineage4.2.1	NA	NA	NA	37.81	NA	42.8773	43	0.975865	GES07m	42.957	43	0.975901
GES09m	ERS16232729	SAMEA114245813	PRJEB64897	Sputum	Direct	GE09	lineage2	lineage2.2.10	NA	RIF Resistance NOT DETECTED	NA	23.15	NA	38.0196	38	0.967718	GES09m	38.0658	38	0.967777
GES14capm	ERS16232730	SAMEA114245814	PRJEB64897	Sputum	Enriched	GE14	lineage4	lineage4.10	NA	RIF Resistance NOT DETECTED	NA	9.777	98.94	47.7365	47	0.95347	GES14capm	48.0754	47	0.953677
GES16capm	ERS16232731	SAMEA114245815	PRJEB64897	Sputum	Enriched	GE16	lineage4	lineage4.3.3	NA	NA	NA	7.143	98.4	49.044	49	0.951708	GES16capm	49.3164	49	0.95197
GES17m	ERS16232732	SAMEA114245816	PRJEB64897	Sputum	Direct	GE17	lineage2	lineage2.2.10	NA	RIF Resistance NOT DETECTED	NA	31.31	NA	60.1112	62	0.971333	GES17m	60.2004	62	0.97139
GES19cap	ERS16232733	SAMEA114245817	PRJEB64897	Sputum	Enriched	GE19	lineage4	lineage4.10	NA	RIF Resistance NOT DETECTED	NA	49.43	99.17	110.13	96	0.957143	GES19cap	110.332	96	0.957283
GES21m	ERS16232734	SAMEA114245818	PRJEB64897	Sputum	Direct	GE21	lineage2	lineage2.2.10	NA	RIF Resistance NOT DETECTED	NA	64.86	NA	98.0564	98	0.975387	GES21m	98.2575	98	0.975411
GES25m	ERS16232735	SAMEA114245819	PRJEB64897	Sputum	Direct	GE25	lineage4	lineage4.10	NA	RIF Resistance NOT DETECTED	NA	14.64	NA	36.9336	37	0.969262	GES25m	36.9831	37	0.969342
GES27	ERS16232736	SAMEA114245820	PRJEB64897	Sputum	Direct	GE27	lineage4	lineage4.1.2.1	NA	RIF Resistance NOT DETECTED	NA	62.44	NA	116.328	119	0.976639	GES27	116.45	120	0.976663
GES29capm	ERS16232737	SAMEA114245821	PRJEB64897	Sputum	Enriched	GE29	lineage4	lineage4	NA	RIF Resistance NOT DETECTED	NA	4.455	84.51	33.4781	33	0.912005	GES29capm	33.7286	33	0.912459
GES32capm	ERS16232738	SAMEA114245822	PRJEB64897	Sputum	Enriched	GE32	lineage2	lineage2.2.2	NA	NA	NA	78.26	99.6	60.1271	50	0.905868	GES32capm	60.4306	50	0.906217
GES34	ERS16232739	SAMEA114245823	PRJEB64897	Sputum	Direct	GE34	lineage2	lineage2.2.10	NA	NA	NA	19.83	NA	36.5603	37	0.96695	GES34	36.6133	37	0.96707
GES39capm	ERS16232740	SAMEA114245824	PRJEB64897	Sputum	Enriched	GE39	lineage4	lineage4.1.1	NA	RIF Resistance NOT DETECTED	NA	10.69	93.77	33.2412	31	0.862913	GES39capm	33.3734	31	0.863287
GES44	ERS16232741	SAMEA114245825	PRJEB64897	Sputum	Direct	GE44	lineage4	lineage4.2.1	NA	NA	NA	67.5	NA	48.0481	47	0.976762	GES44	48.1092	47	0.976787
GES45	ERS16232742	SAMEA114245826	PRJEB64897	Sputum	Direct	GE45	lineage2	lineage2.2.10	NA	RIF Resistance NOT DETECTED	NA	86.03	NA	63.054	62	0.973089	GES45	63.1749	62	0.973103
MGC01z	ERS16232663	SAMEA114245747	PRJEB64897	Culture	Direct	MZ01	lineage2	lineage2.2	High	RIF Resistance NOT DETECTED	3+	99.93	NA	110.184	111	0.969967	MGC01z	110.479	111	0.970109
MGC02z	ERS16232664	SAMEA114245748	PRJEB64897	Culture	Direct	MZ02	lineage1	lineage1.1.3	High	RIF Resistance NOT DETECTED	3+	99.88	NA	135.908	140	0.97313	MGC02z	136.203	141	0.973288
MGC03z	ERS16232665	SAMEA114245749	PRJEB64897	Culture	Direct	MZ03	lineage4	lineage4.4.1.1	High	RIF Resistance NOT DETECTED	3+	99.93	NA	121.242	124	0.98069	MGC03z	121.574	124	0.98079
MGC05z	ERS16232666	SAMEA114245750	PRJEB64897	Culture	Direct	MZ05	lineage1	lineage1.2.2	High	RIF Resistance NOT DETECTED	3+	91.08	NA	68.2779	70	0.972639	MGC05z	68.5286	70	0.972782
MGC06_rep	ERS16232667	SAMEA114245751	PRJEB64897	Culture	Direct	MZ06	lineage1	lineage1.1.3	High	RIF Resistance NOT DETECTED	3+	99.96	NA	112.694	116	0.970517	MGC06_rep	113.014	116	0.970646
MGC07_rep	ERS16232668	SAMEA114245752	PRJEB64897	Culture	Direct	MZ07	lineage1	lineage1.1.3	High	RIF Resistance NOT DETECTED	3+	99.98	NA	76.6526	75	0.970728	MGC07_rep	76.867	75	0.970893
MGC08_rep	ERS16232669	SAMEA114245753	PRJEB64897	Culture	Direct	MZ08	lineage1	lineage1.2.2	High	RIF Resistance NOT DETECTED	3+	99.94	NA	129.365	134	0.975063	MGC08_rep	129.732	134	0.975246
MGC09z	ERS16232670	SAMEA114245754	PRJEB64897	Culture	Direct	MZ09	lineage4	lineage4.3.2	High	RIF Resistance NOT DETECTED	3+	99.96	NA	112.696	114	0.979097	MGC09z	112.966	115	0.979219
MGC10z	ERS16232671	SAMEA114245755	PRJEB64897	Culture	Direct	MZ10	lineage4	lineage4.10	High	RIF Resistance NOT DETECTED	3+	99.91	NA	102.279	104	0.975832	MGC10z	102.55	104	0.975966
MGC11z	ERS16232672	SAMEA114245756	PRJEB64897	Culture	Direct	MZ11	lineage2	lineage2.2.7	High	RIF Resistance NOT DETECTED	3+	97.37	NA	82.715	84	0.971011	MGC11z	82.982	84	0.9711
MGC12z	ERS16232673	SAMEA114245757	PRJEB64897	Culture	Direct	MZ12	lineage1	lineage1.2.2	High	RIF Resistance NOT DETECTED	3+	99.9	NA	124.352	127	0.974676	MGC12z	124.722	128	0.974892
MGC13_rep	ERS16232674	SAMEA114245758	PRJEB64897	Culture	Direct	MZ13	lineage4	lineage4.10	High	RIF Resistance NOT DETECTED	3+	99.96	NA	117.236	121	0.970981	MGC13_rep	117.552	121	0.971218
MGC14z	ERS16232675	SAMEA114245759	PRJEB64897	Culture	Direct	MZ14	lineage1	lineage1.2.2	High	RIF Resistance NOT DETECTED	3+	99.9	NA	100.301	103	0.97335	MGC14z	100.657	104	0.973594
MGC15	ERS16232676	SAMEA114245760	PRJEB64897	Culture	Direct	MZ15	lineage1	lineage1.1.3	High	RIF Resistance NOT DETECTED	3+	92.76	NA	80.4349	83	0.972615	MGC15	80.5286	83	0.972679
MGC16	ERS16232677	SAMEA114245761	PRJEB64897	Culture	Direct	MZ16	lineage2	lineage2.2	High	RIF Resistance NOT DETECTED	3+	84.35	NA	137.336	143	0.973861	MGC16	137.544	143	0.973961
MGC17	ERS16232678	SAMEA114245762	PRJEB64897	Culture	Direct	MZ17	lineage1	lineage1.2.2	High	RIF Resistance NOT DETECTED	3+	99.8	NA	138.729	142	0.977373	MGC17	139.098	143	0.977472
MGC18	ERS16232679	SAMEA114245763	PRJEB64897	Culture	Direct	MZ18	lineage1	lineage1.1.3	High	RIF Resistance NOT DETECTED	3+	99.3	NA	143.852	148	0.976335	MGC18	144.15	148	0.97642
MGC20_rep	ERS16232680	SAMEA114245764	PRJEB64897	Culture	Direct	MZ20	lineage4	lineage4.3.4.2.1	High	RIF Resistance NOT DETECTED	3+	99.95	NA	122.817	127	0.964403	MGC20_rep	123.125	128	0.964576
MGC24	ERS16232681	SAMEA114245765	PRJEB64897	Culture	Direct	MZ24	lineage4	lineage4.3.2.1	High	RIF Resistance NOT DETECTED	2+	99.96	NA	114.614	116	0.977199	MGC24	114.899	117	0.977368
MGC25	ERS16232682	SAMEA114245766	PRJEB64897	Culture	Direct	MZ25	lineage4	lineage4.1.1.3	High	RIF Resistance NOT DETECTED	2+	99.96	NA	132.743	136	0.974379	MGC25	133.093	136	0.974495
MGC27	ERS16232683	SAMEA114245767	PRJEB64897	Culture	Direct	MZ27	lineage4	lineage4.3.4.2.1	High	RIF Resistance NOT DETECTED	3+	99.98	NA	74.6234	78	0.959115	MGC27	74.809	78	0.959221
MGC28	ERS16232684	SAMEA114245768	PRJEB64897	Culture	Direct	MZ28	lineage1	lineage1.1.3	High	RIF Resistance NOT DETECTED	3+	99.98	NA	63.7869	66	0.966362	MGC28	63.9838	66	0.966562
MGC29	ERS16232685	SAMEA114245769	PRJEB64897	Culture	Direct	MZ29	lineage4	lineage4.1.1.2	High	RIF Resistance NOT DETECTED	3+	99.97	NA	124.937	128	0.975082	MGC29	125.267	129	0.975261
MGC31	ERS16232686	SAMEA114245770	PRJEB64897	Culture	Direct	MZ31	lineage2	lineage2.2.7	Medium	RIF Resistance NOT DETECTED	3+	99.96	NA	96.8628	99	0.967736	MGC31	97.186	99	0.967886
MGC32	ERS16232687	SAMEA114245771	PRJEB64897	Culture	Direct	MZ32	lineage4	lineage4.10	Medium	RIF Resistance NOT DETECTED	3+	99.98	NA	66.4995	68	0.969621	MGC32	66.6421	69	0.969727
MGC33	ERS16232688	SAMEA114245772	PRJEB64897	Culture	Direct	MZ33	lineage2	lineage2.2.7	Medium	RIF Resistance NOT DETECTED	3+	99.97	NA	124.156	127	0.973211	MGC33	124.556	127	0.973334
MGC34	ERS16232689	SAMEA114245773	PRJEB64897	Culture	Direct	MZ34	lineage2	lineage2.2.7	Medium	RIF Resistance NOT DETECTED	3+	99.91	NA	108.398	109	0.973083	MGC34	108.558	110	0.973185
MGC35	ERS16232690	SAMEA114245774	PRJEB64897	Culture	Direct	MZ35	lineage3	lineage3	Medium	RIF Resistance NOT DETECTED	3+	99.96	NA	87.5743	88	0.969452	MGC35	87.8658	89	0.969659
MGC36	ERS16232691	SAMEA114245775	PRJEB64897	Culture	Direct	MZ36	lineage4	lineage4.1.1.3	Medium	RIF Resistance NOT DETECTED	3+	99.89	NA	82.9562	84	0.971026	MGC36	83.2577	85	0.971172
MGC37	ERS16232692	SAMEA114245776	PRJEB64897	Culture	Direct	MZ37	lineage4	lineage4.4.1.1	Medium	RIF Resistance NOT DETECTED	3+	99.93	NA	83.2416	82	0.976468	MGC37	83.6299	83	0.976673
MGC38	ERS16232693	SAMEA114245777	PRJEB64897	Culture	Direct	MZ38	lineage4	lineage4.10	Medium	RIF Resistance NOT DETECTED	3+	99.95	NA	84.2791	87	0.97207	MGC38	84.486	87	0.972201
MGC41	ERS16232694	SAMEA114245778	PRJEB64897	Culture	Direct	MZ41	lineage4	lineage4.4.1.1	High	RIF Resistance DETECTED	3+	99.79	NA	64.1011	63	0.971803	MGC41	64.3399	63	0.971934
MGC43	ERS16232695	SAMEA114245779	PRJEB64897	Culture	Direct	MZ43	lineage4	lineage4.3.4.2.1	High	RIF Resistance NOT DETECTED	3+	99.91	NA	109.984	112	0.968794	MGC43	110.3	112	0.968971
MGC44	ERS16232696	SAMEA114245780	PRJEB64897	Culture	Direct	MZ44	lineage4	lineage4.3.4.2	High	RIF Resistance NOT DETECTED	3+	99.96	NA	106.922	109	0.967873	MGC44	107.285	110	0.968039
MGC45	ERS16232697	SAMEA114245781	PRJEB64897	Culture	Direct	MZ45	lineage4	lineage4.1.1.3	High	RIF Resistance NOT DETECTED	3+	99.95	NA	105.203	105	0.976004	MGC45	105.544	106	0.97614
MGC46	ERS16232698	SAMEA114245782	PRJEB64897	Culture	Direct	MZ46	lineage2	lineage2.2.7	Medium	RIF Resistance NOT DETECTED	3+	99.91	NA	107.007	109	0.971958	MGC46	107.356	109	0.972076
MGC47	ERS16232699	SAMEA114245783	PRJEB64897	Culture	Direct	MZ47	lineage4	lineage4.4.1.1	Medium	RIF Resistance NOT DETECTED	3+	99.92	NA	141.434	138	0.979134	MGC47	141.956	139	0.979316
MGC48	ERS16232700	SAMEA114245784	PRJEB64897	Culture	Direct	MZ48	lineage4	lineage4.3.4.1	Medium	RIF Resistance NOT DETECTED	3+	99.95	NA	66.7636	68	0.966124	MGC48	66.9201	68	0.966323
MGC49	ERS16232701	SAMEA114245785	PRJEB64897	Culture	Direct	MZ49	lineage4	lineage4.10	Medium	RIF Resistance NOT DETECTED	3+	99.9	NA	95.5424	94	0.981742	MGC49	95.8597	94	0.981896
MGC51	ERS16232702	SAMEA114245786	PRJEB64897	Culture	Direct	MZ51	lineage2	lineage2.2.7	Medium	RIF Resistance NOT DETECTED	3+	99.92	NA	122.222	121	0.974555	MGC51	122.666	122	0.974688
MGC52	ERS16232703	SAMEA114245787	PRJEB64897	Culture	Direct	MZ52	lineage1	lineage1.2.2	Medium	RIF Resistance NOT DETECTED	3+	99.85	NA	132.826	134	0.979113	MGC52	133.313	135	0.979277
MGC55	ERS16232704	SAMEA114245788	PRJEB64897	Culture	Direct	MZ55	lineage1	lineage1.2.2	High	RIF Resistance NOT DETECTED	3+	99.86	NA	112.225	110	0.980635	MGC55	112.564	110	0.980718
MS01	ERS16232743	SAMEA114245827	PRJEB64897	Sputum	Direct	MZ01	lineage2	lineage2.2	High	RIF Resistance NOT DETECTED	3+	72.93	NA	83.404	84	0.96396	MS01	83.5874	84	0.964101
MS02cap	ERS16232744	SAMEA114245828	PRJEB64897	Sputum	Enriched	MZ02	lineage1	lineage1.1.3	High	RIF Resistance NOT DETECTED	3+	22.68	97.57	186.506	157	0.957319	MS02cap	186.981	157	0.957606
MS03	ERS16232745	SAMEA114245829	PRJEB64897	Sputum	Direct	MZ03	lineage4	lineage4.4.1.1	High	RIF Resistance NOT DETECTED	3+	84.22	NA	181.163	184	0.977254	MS03	181.531	185	0.977429
MS05cap	ERS16232746	SAMEA114245830	PRJEB64897	Sputum	Enriched	MZ05	lineage1	lineage1.2.2	High	RIF Resistance NOT DETECTED	3+	11.89	92.15	121.885	95	0.938062	MS05cap	122.24	95	0.938331
MS06m	ERS16232747	SAMEA114245831	PRJEB64897	Sputum	Direct	MZ06	lineage1	lineage1.1.3	High	RIF Resistance NOT DETECTED	3+	23.72	NA	45.3136	46	0.955392	MS06m	45.4646	46	0.95557
MS07m	ERS16232748	SAMEA114245832	PRJEB64897	Sputum	Direct	MZ07	lineage1	lineage1.1.3	High	RIF Resistance NOT DETECTED	3+	24.51	NA	41.5206	42	0.952057	MS07m	41.6475	42	0.952252
MS08	ERS16232749	SAMEA114245833	PRJEB64897	Sputum	Direct	MZ08	lineage1	lineage1.2.2	High	RIF Resistance NOT DETECTED	3+	68.85	NA	122.163	125	0.968589	MS08	122.624	126	0.968782
MS09	ERS16232750	SAMEA114245834	PRJEB64897	Sputum	Direct	MZ09	lineage4	lineage4.3.2	High	RIF Resistance NOT DETECTED	3+	97.01	NA	175.44	183	0.971535	MS09	175.983	184	0.971684
MS10	ERS16232751	SAMEA114245835	PRJEB64897	Sputum	Direct	MZ10	lineage4	lineage4.10	High	RIF Resistance NOT DETECTED	3+	94.74	NA	166.895	173	0.972136	MS10	167.279	173	0.972281
MS11	ERS16232752	SAMEA114245836	PRJEB64897	Sputum	Direct	MZ11	lineage2	lineage2.2.7	High	RIF Resistance NOT DETECTED	3+	57.99	NA	85.6635	88	0.966989	MS11	85.8547	88	0.967175
MS12capm	ERS16232753	SAMEA114245837	PRJEB64897	Sputum	Enriched	MZ12	lineage1	lineage1.2.2	High	RIF Resistance NOT DETECTED	3+	5.46	82.41	36.4207	35	0.910972	MS12capm	36.8065	35	0.911388
MS13	ERS16232754	SAMEA114245838	PRJEB64897	Sputum	Direct	MZ13	lineage4	lineage4.10	High	RIF Resistance NOT DETECTED	3+	93.19	NA	60.34	61	0.957836	MS13	60.5104	61	0.957944
MS14	ERS16232755	SAMEA114245839	PRJEB64897	Sputum	Direct	MZ14	lineage1	lineage1.2.2	High	RIF Resistance NOT DETECTED	3+	98.18	NA	223.788	230	0.977623	MS14	224.488	231	0.977817
MS15	ERS16232756	SAMEA114245840	PRJEB64897	Sputum	Direct	MZ15	lineage1	lineage1.1.3	High	RIF Resistance NOT DETECTED	3+	34.3	NA	39.6107	40	0.95145	MS15	39.7428	40	0.951683
MS16	ERS16232757	SAMEA114245841	PRJEB64897	Sputum	Direct	MZ16	lineage2	lineage2.2	High	RIF Resistance NOT DETECTED	3+	45.71	NA	32.6373	33	0.948423	MS16	32.7377	33	0.948615
MS17cap	ERS16232758	SAMEA114245842	PRJEB64897	Sputum	Enriched	MZ17	lineage1	lineage1.2.2	High	RIF Resistance NOT DETECTED	3+	14.71	95.47	125.588	92	0.930015	MS17cap	125.896	92	0.930384
MS18cap	ERS16232759	SAMEA114245843	PRJEB64897	Sputum	Enriched	MZ18	lineage1	lineage1.1.3	High	RIF Resistance NOT DETECTED	3+	5.415	85.75	74.8464	70	0.939944	MS18cap	75.2056	71	0.940289
MS20	ERS16232760	SAMEA114245844	PRJEB64897	Sputum	Direct	MZ20	lineage4	lineage4.3.4.2.1	High	RIF Resistance NOT DETECTED	3+	70.62	NA	53.391	55	0.952381	MS20	53.584	55	0.952509
MS24	ERS16232761	SAMEA114245845	PRJEB64897	Sputum	Direct	MZ24	lineage4	lineage4.3.2.1	High	RIF Resistance NOT DETECTED	2+	97.66	NA	162.695	166	0.979094	MS24	163.039	166	0.979183
MS25	ERS16232762	SAMEA114245846	PRJEB64897	Sputum	Direct	MZ25	lineage4	lineage4.1.1.3	High	RIF Resistance NOT DETECTED	2+	88.25	NA	73.834	74	0.969507	MS25	74.1066	74	0.969933
MS27	ERS16232763	SAMEA114245847	PRJEB64897	Sputum	Direct	MZ27	lineage4	lineage4.3.4.2.1	High	RIF Resistance NOT DETECTED	3+	68.7	NA	92.3129	93	0.965865	MS27	92.4667	93	0.966002
MS28	ERS16232764	SAMEA114245848	PRJEB64897	Sputum	Direct	MZ28	lineage1	lineage1.1.3	High	RIF Resistance NOT DETECTED	3+	94.43	NA	44.6677	45	0.967638	MS28	44.7913	45	0.967889
MS29	ERS16232765	SAMEA114245849	PRJEB64897	Sputum	Direct	MZ29	lineage4	lineage4.1.1.2	High	RIF Resistance NOT DETECTED	3+	54.14	NA	69.6518	71	0.970791	MS29	70.0509	72	0.9712
MS31m	ERS16232766	SAMEA114245850	PRJEB64897	Sputum	Direct	MZ31	lineage2	lineage2.2.7	Medium	RIF Resistance NOT DETECTED	3+	23.63	NA	55.31	56	0.968169	MS31m	55.6659	56	0.968689
MS32	ERS16232767	SAMEA114245851	PRJEB64897	Sputum	Direct	MZ32	lineage4	lineage4.10	Medium	RIF Resistance NOT DETECTED	3+	49.9	NA	57.4305	58	0.974944	MS32	58.285	59	0.976001
MS33	ERS16232768	SAMEA114245852	PRJEB64897	Sputum	Direct	MZ33	lineage2	lineage2.2.7	Medium	RIF Resistance NOT DETECTED	3+	98.44	NA	104.522	107	0.972928	MS33	104.828	107	0.973097
MS34	ERS16232769	SAMEA114245853	PRJEB64897	Sputum	Direct	MZ34	lineage2	lineage2.2.7	Medium	RIF Resistance NOT DETECTED	3+	71.8	NA	80.095	81	0.970289	MS34	80.3661	82	0.970645
MS35capm	ERS16232770	SAMEA114245854	PRJEB64897	Sputum	Enriched	MZ35	lineage3	lineage3	Medium	RIF Resistance NOT DETECTED	3+	1.752	68.63	42.9741	41	0.922951	MS35capm	43.2946	42	0.923529
MS36	ERS16232771	SAMEA114245855	PRJEB64897	Sputum	Direct	MZ36	lineage4	lineage4.1.1.3	Medium	RIF Resistance NOT DETECTED	3+	94.69	NA	193.002	197	0.974451	MS36	193.713	197	0.974831
MS37	ERS16232772	SAMEA114245856	PRJEB64897	Sputum	Direct	MZ37	lineage4	lineage4.4.1.1	Medium	RIF Resistance NOT DETECTED	3+	81.33	NA	139.626	144	0.977534	MS37	140.029	144	0.977771
MS38capm	ERS16232773	SAMEA114245857	PRJEB64897	Sputum	Enriched	MZ38	lineage4	lineage4.10	Medium	RIF Resistance NOT DETECTED	3+	12.47	93.33	33.3672	33	0.961219	MS38capm	34.2249	34	0.96169
MS41	ERS16232774	SAMEA114245858	PRJEB64897	Sputum	Direct	MZ41	lineage4	lineage4.4.1.1	High	RIF Resistance DETECTED	3+	40.09	NA	44.2117	44	0.962017	MS41	44.4556	45	0.962642
MS43	ERS16232775	SAMEA114245859	PRJEB64897	Sputum	Direct	MZ43	lineage4	lineage4.3.4.2.1	High	RIF Resistance NOT DETECTED	3+	93.75	NA	158.098	163	0.97157	MS43	159.2	164	0.971831
MS44	ERS16232776	SAMEA114245860	PRJEB64897	Sputum	Direct	MZ44	lineage4	lineage4.3.4.2	High	RIF Resistance NOT DETECTED	3+	42.74	NA	53.2063	54	0.965207	MS44	53.634	54	0.965644
MS45	ERS16232777	SAMEA114245861	PRJEB64897	Sputum	Direct	MZ45	lineage4	lineage4.1.1.3	High	RIF Resistance NOT DETECTED	3+	73.21	NA	61.9343	62	0.969271	MS45	62.135	62	0.969592
MS46	ERS16232778	SAMEA114245862	PRJEB64897	Sputum	Direct	MZ46	lineage2	lineage2.2.7	Medium	RIF Resistance NOT DETECTED	3+	98.24	NA	107.911	110	0.974959	MS46	108.402	111	0.975107
MS47	ERS16232779	SAMEA114245863	PRJEB64897	Sputum	Direct	MZ47	lineage4	lineage4.4.1.1	Medium	RIF Resistance NOT DETECTED	3+	96.69	NA	102.094	103	0.976132	MS47	102.399	103	0.976336
MS48	ERS16232780	SAMEA114245864	PRJEB64897	Sputum	Direct	MZ48	lineage4	lineage4.3.4.1	Medium	RIF Resistance NOT DETECTED	3+	38.87	NA	100.233	103	0.968801	MS48	100.575	103	0.969065
MS49m	ERS16232781	SAMEA114245865	PRJEB64897	Sputum	Direct	MZ49	lineage4	lineage4.10	Medium	RIF Resistance NOT DETECTED	3+	20.76	NA	85.804	87	0.978496	MS49m	86.0872	88	0.978684
MS51capmm	ERS16232782	SAMEA114245866	PRJEB64897	Sputum	Enriched	MZ51	lineage2	lineage2.2.7	Medium	RIF Resistance NOT DETECTED	3+	1.445	60.97	29.5368	30	0.897824	MS51capm	30.0111	30	0.899114
MS52	ERS16232783	SAMEA114245867	PRJEB64897	Sputum	Direct	MZ52	lineage1	lineage1.2.2	Medium	RIF Resistance NOT DETECTED	3+	95.66	NA	293.071	300	0.980481	MS52	294.143	302	0.980667
MS55m	ERS16232784	SAMEA114245868	PRJEB64897	Sputum	Direct	MZ55	lineage1	lineage1.2.2	High	RIF Resistance NOT DETECTED	3+	67.53	NA	144.468	147	0.975807	MS55m	144.908	148	0.975983
