## Supplementary Table S2 for "Genetic diversity within diagnostic sputum samples is mirrored in the culture of *Mycobacterium tuberculosis*"

### Sheet: Full 1
Sputum Sample	Phylogeny Sputum	Culture Sample	Phylogeny Culture	Concordance
GES01	lineage4.3.3	GEC01	lineage4.3.3	OK
GES02	lineage4.2.1	GEC02	lineage4.2.1	OK
GES03	lineage2.2.5	GEC03	lineage2.2.5	OK
GES04	lineage2.2.9	GEC04	lineage2.2.9	OK
GES07	lineage4.2.1	GEC07	lineage4.2.1	OK
GES09	lineage2.2.10	GEC09	lineage2.2.10	OK
GES14	lineage4.10	GEC14	lineage4.10	OK
GES16	lineage4.3.3	GEC16	lineage4.3.3	OK
GES17	lineage2.2.10	GEC17	lineage2.2.10	OK
GES19	lineage4.10	GEC19	lineage4.10	OK
GES21	lineage2.2.10	GEC21	lineage2.2.10	OK
GES25	lineage4.10	GEC25	lineage4.10	OK
GES27	lineage4.1.2.1	GEC27	lineage4.1.2.1	OK
GES29	lineage4	GEC29	lineage4	OK
GES32	lineage2.2.2	GEC32	lineage2.2.2	OK
GES34	lineage2.2.10	GEC34	lineage2.2.10	OK
GES39	lineage4.1.1	GEC39	lineage4.1.1	OK
GES44	lineage4.2.1	GEC44	lineage4.2.1	OK
GES45	lineage2.2.10	GEC45	lineage2.2.10	OK
MS01	lineage2.2	MGC01	lineage2.2	OK
MS02	lineage1.1.3	MGC02	lineage1.1.3	OK
MS03	lineage4.4.1.1	MGC03	lineage4.4.1.1	OK
MS05	lineage1.2.2	MGC05	lineage1.2.2	OK
MS06	lineage1.1.3	MGC06	lineage1.1.3	OK
MS07	lineage1.1.3	MGC07	lineage1.1.3	OK
MS08	lineage1.2.2	MGC08	lineage1.2.2	OK
MS09	lineage4.3.2	MGC09	lineage4.3.2	OK
MS10	lineage4.10	MGC10	lineage4.10	OK
MS11	lineage2.2.7	MGC11	lineage2.2.7	OK
MS12	lineage1.2.2	MGC12	lineage1.2.2	OK
MS13	lineage4.10	MGC13	lineage4.10	OK
MS14	lineage1.2.2	MGC14	lineage1.2.2	OK
MS15	lineage1.1.3	MGC15	lineage1.1.3	OK
MS16	lineage2.2	MGC16	lineage2.2	OK
MS17	lineage1.2.2	MGC17	lineage1.2.2	OK
MS18	lineage1.1.3	MGC18	lineage1.1.3	OK
MS20	lineage4.3.4.2.1	MGC20	lineage4.3.4.2.1	OK
MS24	lineage4.3.2.1	MGC24	lineage4.3.2.1	OK
MS25	lineage4.1.1.3	MGC25	lineage4.1.1.3	OK
MS27	lineage4.3.4.2.1	MGC27	lineage4.3.4.2.1	OK
MS28	lineage1.1.3	MGC28	lineage1.1.3	OK
MS29	lineage4.1.1.2	MGC29	lineage4.1.1.2	OK
MS31	lineage2.2.7	MGC31	lineage2.2.7	OK
MS32	lineage4.10	MGC32	lineage4.10	OK
MS33	lineage2.2.7	MGC33	lineage2.2.7	OK
MS34	lineage2.2.7	MGC34	lineage2.2.7	OK
MS35	lineage3	MGC35	lineage3	OK
MS36	lineage4.1.1.3	MGC36	lineage4.1.1.3	OK
MS37	lineage4.4.1.1	MGC37	lineage4.4.1.1	OK
MS38	lineage4.10	MGC38	lineage4.10	OK
MS41	lineage4.4.1.1	MGC41	lineage4.4.1.1	OK
MS43	lineage4.3.4.2.1	MGC43	lineage4.3.4.2.1	OK
MS44	lineage4.3.4.2	MGC44	lineage4.3.4.2	OK
MS45	lineage4.1.1.3	MGC45	lineage4.1.1.3	OK
MS46	lineage2.2.7	MGC46	lineage2.2.7	OK
MS47	lineage4.4.1.1	MGC47	lineage4.4.1.1	OK
MS48	lineage4.3.4.1	MGC48	lineage4.3.4.1	OK
MS49	lineage4.10	MGC49	lineage4.10	OK
MS51	lineage2.2.7	MGC51	lineage2.2.7	OK
MS52	lineage1.2.2	MGC52	lineage1.2.2	OK
MS55	lineage1.2.2	MGC55	lineage1.2.2	OK
