## Supplementary Table S3 for "Genetic diversity within diagnostic sputum samples is mirrored in the culture of *Mycobacterium tuberculosis*"

### Sheet: Full 1
Pair	Gene	Rv Gene	Genomic Position	WT codon	Mut Codon	aa Change	Antibiotic	WHO Classification	Frequency Sputum (%)	Frequency Culture (%)
GE01	katG	Rv1908c	2155168	AGC	ACC	S315T	INH	Assoc w R	100	100
GE02	fabG1_inhA	IG_Rv1482c_Rv1483	1673425	C	T	c-777t	INH, ETH	Assoc w R	100	100
GE04*	rpoB	Rv0667	761155	TCG	TTG	S450L	RIF	Assoc w R	100	100
	katG	Rv1908c	2155168	AGC	ACC	S315T	INH	Assoc w R	100	100
	eis_IG	IG_Rv2416c_Rv2417c	2715369	C	A	g-37t	KAN	Assoc w R	100	100
	embB	Rv3795	4248003	CAG	CGG	Q497R	EMB	Assoc w R	100	100
	ethA	Rv3854c	4326707	TGG	TAG	W256!	ETH	Assoc w R - Interim	100	100
GE29	katG	Rv1908c	2155168	AGC	ACC	S315T	INH	Assoc w R	100	100
GE32**	gyrA	Rv0006	7581	GAC	TAC	D94Y	MXF, LEV	Assoc w R	100	100
	rpoB	Rv0667	761155	TCG	TTG	S450L	RIF	Assoc w R	100	100
	katG	Rv1908c	2155168	AGC	ACC	S315T	INH	Assoc w R	94.74	100
	embB	Rv3795	4248003	CAG	CGG	Q497R	EMB	Assoc w R	100	100
GE39	katG	Rv1908c	2155168	AGC	ACC	S315T	INH	Assoc w R	100	100
MZ07	katG	Rv1908c	2155168	AGC	ACC	S315T	INH	Assoc w R	100	100
MZ09	katG	Rv1908c	2155168	AGC	ACC	S315T	INH	Assoc w R	100	100
MZ12	fabG1_inhA	IG_Rv1482c_Rv1483	1673425	C	T	c-777t	INH, ETH	Assoc w R	100	100
MZ14*	fabG1_inhA	IG_Rv1482c_Rv1483	1673425	C	T	c-777t	INH, ETH	Assoc w R	100	100
	rpoB	Rv0667	761155	TCG	TTG	S450L	RIF	Assoc w R	100	100
	katG	Rv1908c	2155168	AGC	ACC	S315T	INH	Assoc w R	100	100
	pncA	Rv2043c	2288826	GTG	GGG	V139G	PZA	Assoc w R	100	100
	embB	Rv3795	4247431	ATG	ATA	M306I	EMB	Assoc w R	100	98.59
Abbreviations: IG - Intergenic Region, INH - isoniazid, ETH - ethionamide, SM - streptomycin, EMB - ethambutol, ETH - ethionamide, KAN - kanamycin, RMP - rifampicin, FQ - fluoroquinolones, PZA - pyrazinamide, ! - Stop codon
